# NaP-TRAP: A versatile and accessible workflow to dissect principles of translational regulation and mRNA stability

**DOI:** 10.64898/2026.04.12.718002

**Authors:** Amit Gupta, Anna Z. Struba, Srihari Madhavan, Ethan Strayer, Jean-Denis Beaudoin

**Affiliations:** Department of Genetics and Genome Sciences, UConn Health, Farmington, CT, USA; Binghamton University, State University of New York (SUNY), Binghamton, NY, USA; Department of Genetics, Yale University School of Medicine, New Haven, CT, USA

**Author notes:** Corresponding author, 400 Farmington Avenue, Farmington, CT 06030-6403. These authors contributed equally (Amit Gupta, Anna Z. Struba, Srihari Madhavan).

**Keywords:** Translation, Post-transcriptional regulation, Massively Parallel Reporter Assay, Gene expression

## Abstract

The translation of mRNA into protein is tightly regulated by both cellular *trans*-factors and *cis*-regulatory elements encoded within transcripts. Although transcript fate can be measured by transcript abundance or translation efficiency, separating the contribution of each individual *cis*-element within a single transcript is an ongoing challenge. Current massively parallel reporter assay (MPRAs) approaches enable systematic interrogation of *cis*-regulatory elements that control transcript stability, but translation-focused MPRAs remain technically limited and often inaccessible. Here we present Nascent Peptide Translating Ribosome Affinity Purification (NaP-TRAP), a reporter-based approach that simultaneously measures translation and mRNA abundance. Unlike previous methods, NaP-TRAP captures translation directly through the immunoprecipitation of epitope-tagged nascent peptide chains, providing instantaneous, frame-specific readouts without specialized instrumentation. The method is highly scalable from single reporters to complex libraries, and adaptable across *in vivo* and *in vitro* systems. NaP-TRAP is versatile, allowing assessment of *cis-*regulatory impact of elements distributed throughout the mRNA, from cap-to-tail. This protocol covers experimental design, reporter construction, sample processing, and computational analysis for both low- and high-throughput applications. Bench work can be completed in 4– 5 days, with qPCR-based readouts requiring only basic Excel skills for data processing. Sequencing-based readouts require skills in command-line tools and Python scripting and add an additional 2–3 days. NaP-TRAP thus offers an accessible, robust, and quantitative platform to decode the regulatory logic of mRNA translation and stability in diverse biological contexts.

**Basic Protocol 1:** Design, assembly, and synthesis of NaP-TRAP reporter libraries.

**Support Protocol 1:** Design, assembly, and synthesis of NaP-TRAP individual reporters and spike-ins.

**Basic Protocol 2:** NaP-TRAP delivery by micro-injection in zebrafish embryos.

**Alternate Protocol 1:** NaP-TRAP delivery by transfection in cultured mammalian cells.

**Basic Protocol 3:** NaP-TRAP pulldown and RNA extraction.

**Basic Protocol 4:** Preparation of NaP-TRAP cDNA Sequencing Libraries.

**Alternate Protocol 2:** NaP-TRAP-qPCR module for low-cost validation.

**Basic Protocol 5:** Computational analysis of NaP-TRAP MPRA data.
