## Supplementary material for "NaP-TRAP: A versatile and accessible workflow to dissect principles of translational regulation and mRNA stability": Table S1

### Sheet: Oligos
Description	Oligo Name	Sequence
Reporter Assembly	GFP-aug_rev	CCTCGCCCTTGCTCACCATGTTTAC
	3xFLAG_GFP_fwd	GTAAACATGGTGAGCAAGGGCGAG
	sv40_rev	GAATTAAAAAACCTCCCACACC
	SP6_fwd	GCTTGATTTAGGTGACACTATA
	sv40_60A_rev	TTTTTTTTTTTTTTTTTTTTTTTTTTTTTTTTTTTTTTTTTTTTTTTTTTTTTTTTTTTTtgcaattgttgttgttaacttgtttattgc
	Tail_length_0A_rev	GTTGTTGTTAACTTGTTTATTGC
	Tail_length_30A_rev	TTTTTTTTTTTTTTTTTTTTTTTTTTTTTTGTTGTTGTTAACTTGTTTATTGC
	Tail_length_60A_rev	TTTTTTTTTTTTTTTTTTTTTTTTTTTTTTTTTTTTTTTTTTTTTTTTTTTTTTTTTTTTGTTGTTGTTAACTTGTTTATTGC
	Tail_length_90A_rev	TTTTTTTTTTTTTTTTTTTTTTTTTTTTTTTTTTTTTTTTTTTTTTTTTTTTTTTTTTTTTTTTTTTTTTTTTTTTTTTTTTTTTTTTTTGTTGTTGTTAACTTGTTTATTGC
qPCR primers	GFP_qPCR_fwd	TGAAGCAGCACGACTTCTTCAAGTC
	GFP_qPCR_rev	TGTCGGCCATGATATAGACGTTGTG
	no_miR430_qPCR_ fwd	ACTCTAACGTAAACAGATCGAGTGATC
	miR430_qPCR_ fwd	ATAGCATCATGAGCTTCCTAGCATAC
	T7_qPCR _rev	GTCTGGATCTACGTAATACGACTCACTATAG
	dsred_qpcr_fwd	GAAGGGCGAGATCCACAAG
	dsred_qpcr_rev	GGACTTGAACTCCACCAGGTA
	optimality_qPCR_fwd	GTGACCGTTTTTTTTGCTTTTGCAAGAC
	optimality_qPCR_rev	GTCGGACTTGGTGGCTGCAG
Barcoded RT primers	ntrap_RT_b1.1	GTGACTGGAGTTCAGACGTGTGCTCTTCCGATCTCTACNNNNNNNNNNTAACtagcttGCGTCATGGTCTTTGTAGTCCTC
	ntrap_RT_b1.2	GTGACTGGAGTTCAGACGTGTGCTCTTCCGATCTCCATNNNNNNNNNNATTCtagcttACCGTCATGGTCTTTGTAGTCC
	ntrap_RT_b2.1	GTGACTGGAGTTCAGACGTGTGCTCTTCCGATCTCTACNNNNNNNNNNTAACgatcagGCGTCATGGTCTTTGTAGTCCTC
	ntrap_RT_b2.2	GTGACTGGAGTTCAGACGTGTGCTCTTCCGATCTCCATNNNNNNNNNNATTCgatcagACCGTCATGGTCTTTGTAGTCC
	ntrap_RT_b3.1	GTGACTGGAGTTCAGACGTGTGCTCTTCCGATCTCTACNNNNNNNNNNTAACacttgaGCGTCATGGTCTTTGTAGTCCTC
	ntrap_RT_b3.2	GTGACTGGAGTTCAGACGTGTGCTCTTCCGATCTCCATNNNNNNNNNNATTCacttgaACCGTCATGGTCTTTGTAGTCC
	ntrap_RT_b4.1	GTGACTGGAGTTCAGACGTGTGCTCTTCCGATCTCTACNNNNNNNNNNTAACctagctGCGTCATGGTCTTTGTAGTCCTC
	ntrap_RT_b4.2	GTGACTGGAGTTCAGACGTGTGCTCTTCCGATCTCCATNNNNNNNNNNATTCctagctACCGTCATGGTCTTTGTAGTCC
Illumina dual index primers	I5_10nt_[id]_fwd	AATGATACGGCGACCACCGAGATCTACAC-10 nt index-ACACTCTTTCCCTACACGACGCTCTTCCGATCT
	I7_10nt_[id]_rev	CAAGCAGAAGACGGCATACGAGAT-10 nt index-GTGACTGGAGTTCAGACGTGTGCTCTTCCGATCT

### Sheet: Plasmids
Name	Description	Sequence
pCS2+dsRedT4	dsRed	cgccattctgcctggggacgtcggagcaagcttgatttaggtgacactatagaatacaagctacttgttctttttgcaGGATCCactagtcgccaccATGGCCTCCTCCGAGGACGTCATCAAGGAGTTCATGCGCTTCAAGGTGCGCATGGAGGGCTCCGTGAACGGCCACGAGTTCGAGATCGAGGGCGAGGGCGAGGGCCGCCCCTACGAGGGCACCCAGACCGCCAAGCTGAAGGTGACCAAGGGCGGCCCCCTGCCCTTCGCCTGGGACATCCTGTCCCCCCAGTTCCAGTACGGCTCCAAGGTGTACGTGAAGCACCCCGCCGACATCCCCGACTACAAGAAGCTGTCCTTCCCCGAGGGCTTCAAGTGGGAGCGCGTGATGAACTTCGAGGA…
pCS2+_3xFLAG-GFP-3xAID*	GFP with 3xFLAG in N-terminal and 3xAID in C-terminal	CGCCATTCTGCCTGGGGACGTCGGAGCAAGCTTGATTTAGGTGACACTATAGAATACAAGCTACTTGTTCTTTTTGCAGGATCatgGTGAGCAAGGGCGAGgactacaaagaccatgacggtgattataaagatcatgacatcgattacaaggatgacgatgacaagGAGctgttcaccggggtggtgcccatcctggtcgagctggacggcgacgtaaacggccacaagttcagcgtgtccggcgagggcgagggcgatgccacctacggcaagctgaccctgaagttcatctgcaccaccggcaagctgcccgtgccctggcccaccctcgtgaccaccctgacctacggcgtgcagtgcttcagccgctaccccgaccacatgaagcagcacgact…
pCS2+_3xFLAG-GFP-3xAID*_3xmiR430	GFP with 3xFLAG in N-terminal, 3xAID in C-terminal and three miR-430 sites in the 3'-UTR	cgccattctgcctggggacgtcggagcAAGCTTGATTTAGGTGACACTATAGAATACAAGCTACTTGTTCTTTTTGCAggatccatgGTGAGCAAGGGCGAGgactacaaagaccatgacggtgattataaagatcatgacatcgattacaaggatgacgatgacaagGAGctgttcaccggggtggtgcccatcctggtcgagctggacggcgacgtaaacggccacaagttcagcgtgtccggcgagggcgagggcgatgccacctacggcaagctgaccctgaagttcatctgcaccaccggcaagctgcccgtgccctggcccaccctcgtgaccaccctgacctacggcgtgcagtgcttcagccgctaccccgaccacatgaagcagcacgac…
pCS2+_3xFLAG-GFP-3xAID*_3xnon_miR430	GFP with 3xFLAG in N-terminal, 3xAID in C-terminal and three mutated miR-430 sites in the 3'-UTR	cgccattctgcctggggacgtcggagcAAGCTTGATTTAGGTGACACTATAGAATACAAGCTACTTGTTCTTTTTGCAggatccatgGTGAGCAAGGGCGAGgactacaaagaccatgacggtgattataaagatcatgacatcgattacaaggatgacgatgacaagGAGctgttcaccggggtggtgcccatcctggtcgagctggacggcgacgtaaacggccacaagttcagcgtgtccggcgagggcgagggcgatgccacctacggcaagctgaccctgaagttcatctgcaccaccggcaagctgcccgtgccctggcccaccctcgtgaccaccctgacctacggcgtgcagtgcttcagccgctaccccgaccacatgaagcagcacgac…
3xFLAG-GFP-PEST	GFP with 3xFLAG in N-terminal and PEST in C-terminal	cgccattctgcctggggacgtcggagcaagcttgatttaggtgacactatagaATACAAGCCCTACACGACGCTCTTCCGATCTactagttAGAAGCTCAGAATAAACGCTCAACTTTGTAAACatgGTGAGCAAGGGCGAGgactacaaagaccatgacggtgattataaagatcatgacatcgattacaaggatgacgatgacaaggagctgttcaccggggtggtgcccatcctggtcgagctggacggcgacgtaaacggccacaagttcagcgtgtccggcgagggcgagggcgatgccacctacggcaagctgaccctgaagttcatctgcaccaccggcaagctgcccgtgccctggcccaccctcgtgaccaccctgacctacggcgtgca…
oORF_3xFLAG-GFP	GFP with an oORF in 5'-UTR and 3xFLAG in N-terminal	cgccattctgcctggggacgtcggagcaagcttgatttaggtgacactatagaACAGCACGATCAGGGATCTTCAGCTTTAACTGTTCAAGACACTCGATCAtGGAAGTCTGTACATtGTCCAAAGTCGATCAGGGGTATTGCTCTTTAGGCCACCatggtgagcaagggcgaggactacaaagaccatgacggtgattataaagatcatgacatcgattacaaggatgacgatgacaaggagctgttcaccggggtggtgcccatcctggtcgagctggacggcgacgtaaacggccacaagttcagcgtgtccggcgagggcgagggcgatgccacctacggcaagctgaccctgaagttcatctgcaccaccggcaagctgcccgtgccctggccc…
no_oORF_3xFLAG-GFP	GFP without oORF in 5'-UTR and 3xFLAG in N-terminal	cgccattctgcctggggacgtcggagcaagcttgatttaggtgacactatagaACAGCACGATCAGGGATCTTCAGCTTTAACTGTTCAAGACACTCGATCAGGGAAGTCTGTACATAGTCCAAAGTCGATCAGGGGTATTGCTCTTTAGGCCACCatggtgagcaagggcgaggactacaaagaccatgacggtgattataaagatcatgacatcgattacaaggatgacgatgacaaggagctgttcaccggggtggtgcccatcctggtcgagctggacggcgacgtaaacggccacaagttcagcgtgtccggcgagggcgagggcgatgccacctacggcaagctgaccctgaagttcatctgcaccaccggcaagctgcccgtgccctggccc…
optimal 3xFLAG-ORF	codon-optimized 3xFLAG-GFP ORF	cgccattctgcctggggacgtcggagcaagcttgatttaggtgacactatagAATACAAGCCCTACACGACGCTCTTCCGATCTttAGttTttTGTCGGGTTCGTGACCGTtTtTttTGCTttTGCAAGACtTGTCAGCCAAAAGAAGAttTtACTCAGAGTCTAAACCTGCTAGACTGAAGCTTTCtTttCTTTTCTGttTTTAGTTGTAAACatgGTGAGCAAGGGCGAGgactacaaagaccatgacggtgattataaagatcatgacatcgattacaaggatgacgatgacaagGCTGCAGCCACCAAGTCCGACAGCGAGGAGAGTGAACCAGAAACTAAACCCAGCAAGAGCAAAAAGAAATCCGCCACCTCCACTTCCATGTTTAACGCCGA…
non-optimal 3xFLAG-ORF	non-codon optimized 3xFLAG-GFP ORF	cgccattctgcctggggacgtcggagcaagcttgatttaggtgacactatagAATACAAGCCCTACACGACGCTCTTCCGATCTttAGttTttTGTCGGGTTCGTGACCGTtTtTttTGCTttTGCAAGACtTGTCAGCCAAAAGAAGAttTtACTCAGAGTCTAAACCTGCTAGACTGAAGCTTTCtTttCTTTTCTGttTTTAGTTGTAAACatgGTGAGCAAGGGCGAGgactacaaagaccatgacggtgattataaagatcatgacatcgattacaaggatgacgatgacaagCTGCAGCCACCAAGTCCGACAGCGAGGAGAGTGAACCAGAAACTAAACCCAGCAAGAGCAAAAAGAAATCCGCCACCTCCACTTCCATGTTTAACGCCGAA…
5utr_spikein_1	GFP-PEST with spikein-1	cgccattctgcctggggacgtcggagcAagcttgatttaggtgacactatagaatacagtcgacgtgatcagtctgcagaatacactagtTGACGTGGAAGTCGGTCAAGtAGAAGCTCAGAATAAACGCTCAACTTTGTAAACatgGTGAGCAAGGGCGAGgactacaaagaccatgacggtgattataaagatcatgacatcgattacaaggatgacgatgacaaggagctgttcaccggggtggtgcccatcctggtcgagctggacggcgacgtaaacggccacaagttcagcgtgtccggcgagggcgagggcgatgccacctacggcaagctgaccctgaagttcatctgcaccaccggcaagctgcccgtgccctggcccaccctcgtgacc…
5utr_spikein_2	GFP-PEST with spikein-2	cgccattctgcctggggacgtcggagcAagcttgatttaggtgacactatagaatacagtcgacgtgatcagtctgcagaatacactagtGTCCAGAGACAAAGTCCGGGtAGAAGCTCAGAATAAACGCTCAACTTTGTAAACatgGTGAGCAAGGGCGAGgactacaaagaccatgacggtgattataaagatcatgacatcgattacaaggatgacgatgacaaggagctgttcaccggggtggtgcccatcctggtcgagctggacggcgacgtaaacggccacaagttcagcgtgtccggcgagggcgagggcgatgccacctacggcaagctgaccctgaagttcatctgcaccaccggcaagctgcccgtgccctggcccaccctcgtgacc…
5utr_spikein_3	GFP-PEST with spikein-3	cgccattctgcctggggacgtcggagcAagcttgatttaggtgacactatagaatacagtcgacgtgatcagtctgcagaatacactagtCACGAGGAGGAACCAGTGACtAGAAGCTCAGAATAAACGCTCAACTTTGTAAACatgGTGAGCAAGGGCGAGgactacaaagaccatgacggtgattataaagatcatgacatcgattacaaggatgacgatgacaaggagctgttcaccggggtggtgcccatcctggtcgagctggacggcgacgtaaacggccacaagttcagcgtgtccggcgagggcgagggcgatgccacctacggcaagctgaccctgaagttcatctgcaccaccggcaagctgcccgtgccctggcccaccctcgtgacc…
5utr_spikein_4	GFP-PEST with spikein-4	cgccattctgcctggggacgtcggagcAagcttgatttaggtgacactatagaatacagtcgacgtgatcagtctgcagaatacactagtCTGTTGTTGTGTGAAGGGCGtAGAAGCTCAGAATAAACGCTCAACTTTGTAAACatgGTGAGCAAGGGCGAGgactacaaagaccatgacggtgattataaagatcatgacatcgattacaaggatgacgatgacaaggagctgttcaccggggtggtgcccatcctggtcgagctggacggcgacgtaaacggccacaagttcagcgtgtccggcgagggcgagggcgatgccacctacggcaagctgaccctgaagttcatctgcaccaccggcaagctgcccgtgccctggcccaccctcgtgacc…
5utr_spikein_5	GFP-PEST with spikein-5	cgccattctgcctggggacgtcggagcAagcttgatttaggtgacactatagaatacagtcgacgtgatcagtctgcagaatacactagtGCTCTCGGTCTCGGAAGAAGtAGAAGCTCAGAATAAACGCTCAACTTTGTAAACatgGTGAGCAAGGGCGAGgactacaaagaccatgacggtgattataaagatcatgacatcgattacaaggatgacgatgacaaggagctgttcaccggggtggtgcccatcctggtcgagctggacggcgacgtaaacggccacaagttcagcgtgtccggcgagggcgagggcgatgccacctacggcaagctgaccctgaagttcatctgcaccaccggcaagctgcccgtgccctggcccaccctcgtgacc…
