## Supplementary material for "NaP-TRAP: A versatile and accessible workflow to dissect principles of translational regulation and mRNA stability": Table S2

### Sheet: oORF_HEK
Assay	Sample Type	Sample Name	Cq Technical Rep 1	Cq Technical Rep 2	Average Cq		∆Cq = GFP-dsRed	2^-∆∆Cq = ∆CqPD - ∆Cqinput			Avg RQ of Biological Replicates
GFP	PD	2h_no_oORF	15.9944	15.6656	15.83		9.48739	74.8141		2h_No oORF	80.5877
			15.6748	15.7236	15.6992		9.35199	86.2557		2h_oORF	4.72089
			15.5289	15.5791	15.554		9.25525	80.6934		6h_No oORF	315.857
		2h_oORF	19.196	19.4962	19.3461		5.17299	4.20712		6h_oORF	17.5886
			19.1445	19.0511	19.0978		5.66293	5.52143
			19.2507	19.351	19.3008		5.61498	4.43412
		6h_No oORF	15.0881	15.0517	15.0699		11.0051	264.469
			15.0417	15.092	15.0669		11.0581	346.623
			15.1042	15.0366	15.0704		11.2121	336.478
		6h_oORF	20.8957	20.8816	20.8886		5.68107	18.5249
			20.3509	20.459	20.4049		5.69188	16.7227
			20.9727	21.007	20.9899		5.65471	17.5182
	Input	2h_No oORF	16.6251	16.1852	16.4052		3.26215
			16.276	16.2442	16.2601		2.92145
			16.2442	16.2244	16.2343		2.92087
		2h_oORF	15.7549	15.5369	15.6459		3.10016
			15.4634	15.4463	15.4549		3.19789
			15.7333	16.013	15.8732		3.46633
		6h_No oORF	17.5534	17.3847	17.469		2.95819
			17.524	17.4386	17.4813		2.62089
			17.4403	17.3908	17.4155		2.81776
		6h_oORF	18.344	18.3034	18.3237		1.46967
			18.0334	18.0541	18.0437		1.62814
			18.2818	18.3451	18.3135		1.52393
dsRED	PD	2h_No oORF	25.4827	25.1521	25.3174
			25.0984	25.0039	25.0512
			24.7757	24.8428	24.8092
		2h_oORF	24.5468	24.4914	24.5191
			24.6826	24.8389	24.7607
			24.7014	25.1302	24.9158
		6h_No oORF	26.05	26.1	26.075
			26.1	26.15	26.125
			26.2091	26.356	26.2825
		6h_oORF	26.5029	26.6365	26.5697
			26.0827	26.1109	26.0968
			26.5726	26.7166	26.6446
	Input	2h_No oORF	19.9358	19.3988	19.6673
			19.1764	19.1868	19.1816
			19.1519	19.1585	19.1552
		2h_oORF	18.6677	18.8244	18.7461
			18.5868	18.7188	18.6528
			19.1012	19.5778	19.3395
		6h_No oORF	20.5548	20.2996	20.4272
			20.1412	20.0632	20.1022
			20.2663	20.2003	20.2333
		6h_oORF	19.974	19.6127	19.7933
			19.6611	19.6826	19.6719
			19.5137	20.1611	19.8374

### Sheet: miR430_zebrafish
Assay	Sample Type	Sample Name	Cq Technical Rep 1	Cq Technical Rep 2	Average Cq		∆Cq = GFP-dsRed	2^-∆∆Cq = ∆CqPD - ∆Cqinput			Avg RQ of Biological Replicates
GFP	PD	2h_R1_mt	15.8721	15.5426	15.7073		-9.85348	122.969		2h_mut	133.959
		2h_R2_mt	15.5081	15.5386	15.5233		-9.79313	153.522		2h_wt	161.761
		2h_R3_mt	15.5525	15.7137	15.6331		-9.80215	125.387		4h_mut	420.66
		2h_R1_wt	15.5438	15.7896	15.6667		-10.3092	190.98		4h_wt	23.8511
		2h_R2_wt	15.511	15.5365	15.5238		-10.1743	156.638
		2h_R3_wt	16.2764	16.3238	16.3001		-10.4496	137.664
		4h_R1_mt	15.9562	15.7349	15.8456		-11.5091	447.385
		4h_R2_mt	15.2661	15.3433	15.3047		-11.4753	437.178
		4h_R3_mt	15.3526	15.3049	15.3287		-11.1044	377.417
		4h_R1_wt	20.5009	20.5863	20.5436		-5.98978	16.7938
		4h_R2_wt	20.1031	20.2174	20.1602		-7.38398	24.5271
		4h_R3_wt	20.3929	20.5949	20.4939		-7.32387	30.2322
	Input	2h_R1_mt	17.4047	17.1846	17.2946		-2.91133
		2h_R2_mt	17.0738	17.0902	17.082		-2.53083
		2h_R3_mt	16.8286	16.8514	16.84		-2.8319
		2h_R1_wt	17.0993	17.2236	17.1615		-2.73196
		2h_R2_wt	17.0959	17.074	17.085		-2.88302
		2h_R3_wt	17.3764	17.6045	17.4905		-3.34463
		4h_R1_mt	18.2675	18.043	18.1552		-2.70376
		4h_R2_mt	17.7118	17.7342	17.723		-2.70318
		4h_R3_mt	17.7679	17.8061	17.787		-2.54437
		4h_R1_wt	18.3589	18.42	18.3894		-1.91992
		4h_R2_wt	17.9604	17.9481	17.9542		-2.76768
		4h_R3_wt	17.7991	18.0875	17.9433		-2.40585
dsRED	PD	2h_R1_mt	25.7708	25.3508	25.5608
		2h_R2_mt	25.3422	25.2907	25.3165
		2h_R3_mt	25.4318	25.4387	25.4353
		2h_R1_wt	26.0112	25.9407	25.9759
		2h_R2_wt	25.734	25.6622	25.6981
		2h_R3_wt	26.5693	26.9301	26.7497
		4h_R1_mt	27.5235	27.1859	27.3547
		4h_R2_mt	26.8611	26.6989	26.78
		4h_R3_mt	26.4155	26.4507	26.4331
		4h_R1_wt	26.4999	26.5668	26.5333
		4h_R2_wt	27.489	27.5994	27.5442
		4h_R3_wt	27.6166	28.0189	27.8177
	Input	2h_R1_mt	20.6478	19.7641	20.206
		2h_R2_mt	19.6535	19.5722	19.6129
		2h_R3_mt	19.6136	19.7302	19.6719
		2h_R1_wt	19.8852	19.9016	19.8934
		2h_R2_wt	19.8184	20.1176	19.968
		2h_R3_wt	20.6996	20.9706	20.8351
		4h_R1_mt	21.1103	20.6077	20.859
		4h_R2_mt	20.468	20.3844	20.4262
		4h_R3_mt	20.2742	20.3886	20.3314
		4h_R1_wt	20.3271	20.2916	20.3093
		4h_R2_wt	20.7158	20.7281	20.7219
		4h_R3_wt	20.2182	20.4802	20.3492
