## Supplementary material for "NaP-TRAP: A versatile and accessible workflow to dissect principles of translational regulation and mRNA stability": Table S3

### Sheet: Samples
SRA number	Description
SRR31519530	Contain 4 HEK293 input samples barcoded with homemade barcode during RT
SRR31519545	Contain 4 HEK293 pulldown samples barcoded with homemade barcode during RT
SRR35883402	Contain 2 zebrafish 6 hpf pA pulldown samples barcoded with homemade barcode during RT
SRR35883403	Contain 2 zebrafish 6 hpf pA input samples barcoded with homemade barcode during RT
SRR35883405	Contain 2 zebrafish 2 hpf pA pulldown samples barcoded with homemade barcode during RT
SRR35883406	Contain 2 zebrafish 2 hpf pA input samples barcoded with homemade barcode during RT
*SRA samples SRR35883402, SRR35883403, SRR35883405, and SRR35883406 also contain two additional replicates corresponding to the sv40 samples these are omitted in this analysis for simplicity and will be present in the undetermined samples during demultiplexing.
